# Dual-Method Immune Deconvolution Reveals Subtype-Specific PD-L1 Drivers and a Robust γδ T Cell–M2 Macrophage Axis in Breast Cancer

**DOI:** 10.64898/2026.05.30.728960

**Authors:** Diya Jain, Hari S. Misra

**Author notes:** Corresponding author: Prof. Hari S Misra.

## Abstract

Most computational studies of the breast cancer immune microenvironment rely on a single deconvolution algorithm. Since different tools analyze different parameters, integrated information across a dataset can be missed. Here, we employed two complementary approaches, xCell and a CIBERSORT-style ssGSEA using LM22 signatures, on 1,099 PAM50-classified primary tumors from the TCGA-BRCA cohort. PD-L1 was highest in basal-like tumors (Kruskal–Wallis p < 0.001) and correlated with CD8+ T cells (ρ = 0.65) and M1 macrophages (ρ = 0.67) in that subtype, which fits the standard model of IFN-γ-driven adaptive upregulation. In HER2-enriched cancers, PD-L1 tracked with both effector and regulatory populations simultaneously, while luminal tumors were largely immune-quiet. The most consequential finding involved γδ T cells and M2 macrophages: xCell showed a non-significant correlation (ρ = 0.048, p = 0.11), whereas CIBERSORT-ssGSEA, using curated γδ gene signatures, produced a significant correlation (ρ= 0.565, p < 2.2 × 10⁻¹⁶) that held across all five subtypes. A multivariate model explained 49% of PD-L1 variance (adjusted R² = 0.49), and Cox regression incorporating immune features gave a concordance of 0.60. These results suggest a baseline γδ–M2 immunosuppressive circuit in breast cancer, particularly in ER+ disease, that could be useful to set a therapeutic target.
