## Supplementary material for "Dual-Method Immune Deconvolution Reveals Subtype-Specific PD-L1 Drivers and a Robust γδ T Cell–M2 Macrophage Axis in Breast Cancer": Table 1

.y.	group1	group2	n1	n2	statistic	p	p.adj	p.adj.signif
PDL1_log2CPM	Basal	Her2	197	82	1.02779009248168	0.304048577707795	0.434355111011136	ns
PDL1_log2CPM	Basal	LumA	197	571	-4.83250193314307	1.34827802301095e-06	1.34827802301095e-05	****
PDL1_log2CPM	Basal	LumB	197	209	-4.08914594526922	4.329643849852e-05	0.0001082410962463	***
PDL1_log2CPM	Basal	Normal	197	40	0.185997836649302	0.85244645783162	0.933388884262629	ns
PDL1_log2CPM	Her2	LumA	82	571	-4.52495221523737	6.04091531357688e-06	3.02045765678844e-05	****
PDL1_log2CPM	Her2	LumB	82	209	-4.15275635655921	3.28494432057507e-05	0.0001082410962463	***
PDL1_log2CPM	Her2	Normal	82	40	-0.533109697699787	0.593957646400547	0.742447058000683	ns
PDL1_log2CPM	LumA	LumB	571	209	-0.0835818673229968	0.933388884262629	0.933388884262629	ns
PDL1_log2CPM	LumA	Normal	571	40	2.63856162615389	0.00832585661770026	0.0166517132354005	*
PDL1_log2CPM	LumB	Normal	209	40	2.53974804202401	0.0110932352898615	0.0184887254831025	*
