## Supplementary material for "Dual-Method Immune Deconvolution Reveals Subtype-Specific PD-L1 Drivers and a Robust γδ T Cell–M2 Macrophage Axis in Breast Cancer": Table 2

Cell_Type	KW_statistic	p_value	FDR
xcell_CD8_Tcells	38.9453153117079	7.1500068238555e-08	1.4300013647711e-07
xcell_M1_macrophages	111.603882283763	3.31045783037575e-23	1.98627469822545e-22
xcell_M2_macrophages	60.5103640042597	2.26601844009455e-12	6.79805532028365e-12
xcell_NK_cells	3.29067403769474	0.510411230266486	0.510411230266486
xcell_Tregs	7.27318153353326	0.122137060376818	0.146564472452182
xcell_gamma_delta	9.26915843096476	0.0547128464571977	0.0820692696857965
