## Supplementary material for "Dual-Method Immune Deconvolution Reveals Subtype-Specific PD-L1 Drivers and a Robust γδ T Cell–M2 Macrophage Axis in Breast Cancer": Table 3

Cell_Type	KW_statistic	p_value	FDR
cib_CD8_Tcells	79.701537986492	2.01479638485218e-16	2.01479638485218e-16
cib_M1_macrophages	173.436597770194	1.91342531298335e-36	1.14805518779001e-35
cib_M2_macrophages	87.4223326515462	4.6440583320389e-18	5.57286999844668e-18
cib_gamma_delta	92.3752390282602	4.11907577818149e-19	7.0359239873332e-19
cib_Tregs	102.536310298144	2.83635308297181e-21	8.50905924891544e-21
cib_Tfh	92.1097343175429	4.69061599155547e-19	7.0359239873332e-19
