## Supplementary material for "Dual-Method Immune Deconvolution Reveals Subtype-Specific PD-L1 Drivers and a Robust γδ T Cell–M2 Macrophage Axis in Breast Cancer": Table 4

Cell_Type	rho	p_value	FDR	Significance
CD8+ T cells	0.432989583192171	1.93888546196096e-51	5.81665638588288e-51	***
Tregs	0.376253988592274	2.76590755639181e-38	5.53181511278363e-38	***
NK cells	0.0537797711007321	0.0747291482191806	0.0747291482191806	ns
M1 Macrophages	0.501124637110436	6.22090399623908e-71	3.73254239774345e-70	***
M2 Macrophages	0.190818051406009	1.80204202999426e-10	2.7030630449914e-10	***
gd T cells	0.0611159207539254	0.0428004275060206	0.0513605130072247	ns
