## Supplementary material for "Dual-Method Immune Deconvolution Reveals Subtype-Specific PD-L1 Drivers and a Robust γδ T Cell–M2 Macrophage Axis in Breast Cancer": Table 5

Subtype	Cell_Type	rho	p_value	n	FDR
Basal	CD8+ T cells	0.646196548686748	1.1330374308843e-24	197	8.49778073163224e-24
Basal	Tregs	0.449894727425911	3.30166241307977e-11	197	1.23812340490491e-10
Basal	NK cells	0.143466582944423	0.0442988981985746	197	0.0604075884526017
Basal	M1 Macrophages	0.672883407080128	2.49577301503533e-27	197	2.49577301503533e-26
Basal	M2 Macrophages	0.264291070703015	0.000174838724253378	197	0.000403473979046256
Basal	gd T cells	0.137771403318391	0.0535295064302012	197	0.0669118830377515
Her2	CD8+ T cells	0.264027390557535	0.0165360856204331	82	0.0275601427007219
Her2	Tregs	0.428681076414566	5.8673626878561e-05	82	0.000146684067196403
Her2	NK cells	0.218632201817582	0.0484558577702449	82	0.0632032927437976
Her2	M1 Macrophages	0.630108509920441	0	82	0
Her2	M2 Macrophages	0.177479565960318	0.110596119852019	82	0.129089524298823
Her2	gd T cells	0.330568823034983	0.00241947720158514	82	0.00483895440317028
LumA	CD8+ T cells	0.319214236898689	5.43044974034061e-15	571	2.71522487017031e-14
LumA	Tregs	0.386037100535193	9.87883996781198e-22	571	5.92730398068719e-21
LumA	NK cells	-0.0181795206238337	0.664655526707463	571	0.687574682800824
LumA	M1 Macrophages	0.300394666989158	2.26069842960659e-13	571	9.68870755545681e-13
LumA	M2 Macrophages	0.21757959065545	1.62855600426242e-07	571	4.44151637526114e-07
LumA	gd T cells	-0.0293615226878065	0.483786872556682	571	0.518343077739302
LumB	CD8+ T cells	0.408228761546941	8.47793512638698e-10	209	2.82597837546233e-09
LumB	Tregs	0.387462677875326	6.79614068952013e-09	209	2.03884220685604e-08
LumB	NK cells	0.110295181756103	0.111877587725647	209	0.129089524298823
LumB	M1 Macrophages	0.632073189967927	0	209	0
LumB	M2 Macrophages	0.180432725169567	0.00901758348455831	209	0.0169079690335468
LumB	gd T cells	0.158392158844102	0.0219868603054906	209	0.0347160952191956
Normal	CD8+ T cells	0.357741580099699	0.0234270885276323	40	0.0351406327914484
Normal	Tregs	0.389896047659547	0.0128814577203984	40	0.0227319842124678
Normal	NK cells	-0.0501241095047621	0.75872664244897	40	0.75872664244897
Normal	M1 Macrophages	0.353846153846154	0.0256591063016553	40	0.0366558661452218
Normal	M2 Macrophages	0.486326751320697	0.00146376164320049	40	0.00313663209257249
Normal	gd T cells	-0.117134527701677	0.471638327763349	40	0.518343077739302
