## Supplementary material for "Dual-Method Immune Deconvolution Reveals Subtype-Specific PD-L1 Drivers and a Robust γδ T Cell–M2 Macrophage Axis in Breast Cancer": Table 6

Subtype	xCell_rho	xCell_p	CIBERSORT_rho	CIBERSORT_p	n
Basal	0.221997946224988	0.00171691920285658	0.57978678319505	0	197
Her2	0.100465995275982	0.369149961704419	0.52569083923771	6.03548814470965e-07	82
LumA	-0.0289023949323923	0.490652859161467	0.516739707890966	0	571
LumB	-0.0504214514447787	0.46843724722612	0.585786581839213	0	209
Normal	0.0287886495244813	0.860028242773758	0.444090056285178	0.00443496512991817	40
