## Supplementary material for "Dual-Method Immune Deconvolution Reveals Subtype-Specific PD-L1 Drivers and a Robust γδ T Cell–M2 Macrophage Axis in Breast Cancer": Table 7

Estimate	Std. Error	t value	Pr(>|t|)	Variable
1.6034463813579	0.0631691374651342	25.3833825456761	5.13537755787906e-112	(Intercept)
0.159128395896846	0.0909186896499533	1.75022755507704	0.0803609244720685	PAM50Her2
0.0715975435880604	0.0630507947780086	1.13555338739414	0.256393608165777	PAM50LumA
-0.0336764745365165	0.0713749300958659	-0.471824973996957	0.637146330139536	PAM50LumB
0.212196356334454	0.119872620698479	1.77018200735096	0.0769768338019832	PAM50Normal
6.07995814026852	0.839876191176436	7.23911238840116	8.52064210265868e-13	xcell_CD8_Tcells
13.4269758075845	0.816194477377751	16.4507065163224	1.78694019546757e-54	xcell_M1_macrophages
-5.32498784630413	1.27134165144885	-4.18847902940617	3.03554104350799e-05	xcell_M2_macrophages
10.519299622296	0.971846637235322	10.8240325368835	5.2953501676026e-26	xcell_Tregs
-1.81754971099013	5.43650662531284	-0.334323093165649	0.738200199093215	xcell_gamma_delta
38.8865025254178	9.24590203284507	4.20580949130519	2.81544215569467e-05	xcell_NK_cells
