## Supplementary material for "Dual-Method Immune Deconvolution Reveals Subtype-Specific PD-L1 Drivers and a Robust γδ T Cell–M2 Macrophage Axis in Breast Cancer": Table 8

Subtype	N	PDL1_median	PDL1_IQR	CD8_median	M1_median	M2_median	Tregs_median	NK_median	gd_median	ImmuneScore_median	IFNG_median	IL17A_median
Basal	197	2.59980592160639	1.70133413775014	0.00581044650880374	0.0507265894146503	0.0131612307896376	7.72596367177988e-18	3.148690459138e-19	0	0.0674432674471226	0.389454040434029	0
Her2	82	2.8068241483834	1.34509689210775	0.00464195137910374	0.051620056711597	0.0240769528789008	0.00426903488749273	3.80581971134221e-19	2.77340898106833e-18	0.0642592035081832	0.346150484457451	0
LumA	571	2.144208844292	0.895423080346888	1.56476400264374e-18	0.023987389295272	0.0213575270803654	0.00739410224131922	6.04466782360748e-19	4.52896909038859e-19	0.0357020122012992	0.136849545297452	0
LumB	209	2.05178812716287	1.19457100775028	6.29772963971747e-18	0.0357832408146123	0.0241648657595065	0.00540214001063497	0	1.11258627488784e-18	0.0498306027852734	0.14475754868084	0
Normal	40	2.57042072850175	1.21293856819081	1.44262251167224e-05	0.0386835872927857	0.0162484408693556	0.00307628584873748	9.87211337519303e-19	2.46773633812281e-19	0.0328582220353012	0.187909744004678	0
