## Supplementary material for "Dual-Method Immune Deconvolution Reveals Subtype-Specific PD-L1 Drivers and a Robust γδ T Cell–M2 Macrophage Axis in Breast Cancer": Table 9

coef	exp(coef)	se(coef)	z	Pr(>|z|)	Variable	HR	HR_lower	HR_upper
0.494162024091503	1.63912411687583	0.318943121587501	1.54937351096293	0.121291957672824	PAM50Her2	1.63912411687583	0.87724716674921	3.06268059032908
-0.347299550386729	0.706593636156136	0.236047219972617	-1.47131387705823	0.141206252135474	PAM50LumA	0.706593636156136	0.444879374752639	1.12226952965387
0.182729280841009	1.20048936861336	0.266034341187645	0.686863508016517	0.492168744733727	PAM50LumB	1.20048936861336	0.712697631407873	2.02214047113752
0.100929279649452	1.1061984082579	0.42833114141843	0.235633765304157	0.81371687017417	PAM50Normal	1.1061984082579	0.477782458640255	2.56115496980535
-1.30997270662499	0.26982742078517	2.18607551613197	-0.599234883222537	0.54901626397951	xcell_ImmuneScore	0.26982742078517	0.00371758610345073	19.5844386603438
-0.463416477121547	0.629130559453757	6.1348833558395	-0.0755379442838864	0.939786708588347	xcell_CD8_Tcells	0.629130559453757	3.77244262726574e-06	104920.153848828
3.4904014678076	32.7991128512916	4.85117117559068	0.719496662036999	0.471834958160467	xcell_M2_macrophages	32.7991128512916	0.00243479178255018	441837.290376018
1.41448011236566	4.11434691177476	25.6839925206581	0.0550724390387503	0.956080753272132	xcell_gamma_delta	4.11434691177476	5.64475512601923e-22	2.99886357025524e+22
-0.125468849917297	0.88208324096499	0.119364455237698	-1.05114080793518	0.293193924136933	PDL1_log2CPM	0.88208324096499	0.698078874293611	1.11458872721028
